# Strong positive allometry of bite force in leaf-cutter ants increases the range of cuttable plant tissues

**DOI:** 10.1101/2022.09.28.509980

**Authors:** Frederik Püffel, Flavio Roces, David Labonte

**Affiliations:** Department of Bioengineering, Imperial College London, UK; Department of Behavioural Physiology and Sociobiology, University of Würzburg, Würzburg, Germany

## Abstract

*Atta* leaf-cutter ants are the prime herbivore in the Neotropics: differently-sized foragers harvest plant material to grow a fungus as crop. Efficient foraging involves complex interactions between worker-size, task-preferences and plant-fungus-suitability; it is, however, ultimately constrained by the ability of differently-sized workers to generate forces large enough to cut vegetation. In order to quantify this ability, we measured bite forces of *A. vollenweideri* leaf-cutter ants spanning more than one order of magnitude in body mass. Maximum bite force scaled almost in direct proportion to mass; the largest workers generated peak bite forces 2.5 times higher than expected from isometry. This remarkable positive allometry can be explained via a biomechanical model that links bite forces with substantial size-specific changes in the morphology of the musculoskeletal bite apparatus. In addition to these morphological changes, we show that bite forces of smaller ants peak at larger mandibular opening angles, suggesting a size-dependent physiological adaptation, likely reflecting the need to cut leaves with a thickness that corresponds to a larger fraction of the maximum possible gape. Via direct comparison of maximum bite forces with leaf-mechanical properties, we demonstrate (i) that bite forces in leaf-cutter ants need to be exceptionally large compared to body mass to enable them to cut leaves; and (ii), that the positive allometry enables colonies to forage on a wider range of plant species without the need for extreme investment into even larger workers. Our results thus provide strong quantitative arguments for the adaptive value of a positively allometric bite force.
