## Supplementary material for "Strong positive allometry of bite force in leaf-cutter ants increases the range of cuttable plant tissues": Bite force raw data

Body mass in mg	Colony	Mandibular opening angle in degrees	Maximum bite forces in mN (uncorrected)	Maximum bite forces in mN (after corrections 1-3)	Maximum bite forces in mN (after all corrections)	Maximum bite forces in mN (as predicted from morphology)
19.1	F	63.5528180808064	336.694011250253	385.502259238198	421.001886621538	387.408996125166
11.1	F	72.3449881802559	213.250108096501	225.513172333338	272.834363014975	235.873334121822
18.7	F	64.0665833768441	379.851400716175	420.285162211547	437.345053853959	379.984972309755
10.6	F	70.1596358583777	191.709094659041	212.651450602934	246.676343778429	226.140748625991
42.5	F	57.6892385849409	582.054181741421	780.762511734946	793.993109967787	804.875425925393
30.3	F	62.6618665808326	424.393687874006	467.461824604163	500.902360670329	590.728065377783
31.2	F	65.4341950923558	569.768003743686	587.006175671875	653.922130386592	606.749073375073
21.9	F	51.784790348418	284.814791232259	414.880759759567	415.072263929732	439.019813015484
17	F	65.6980218913713	232.202141093198	250.323653365543	265.111952201917	348.276725659702
12.2	F	62.7479512993555	274.728622961196	322.892995805126	336.029537244322	257.155315125518
17.5	F	68.2508186577223	315.658577480884	340.06724920729	373.112571952032	357.629774560164
4.8	F	65.9158695736497	150.58924863131	128.295899297396	148.626761552751	109.604527295699
7.1	F	76.6597858738732	170.810610497447	99.3939511551625	148.251729891547	156.769409849407
4.4	F	83.0578283068415	136.581839688235	82.1263433870554	106.678895998467	101.223530967422
31	F	62.9129390151694	368.92935958797	456.98415384049	490.945690748329	603.192315421753
2.3	F	82.360778388456	44.2963371616332	42.1762897222491	49.9409406936379	55.9401147235271
6.8	F	80.404727091351	122.956699239082	74.8799344141649	127.316519235653	150.702423914588
3	F	79.5617149072473	101.99918813749	65.3372895900639	72.2065618895817	71.3211240278498
3.1	F	81.4490706594432	89.4620848017892	90.9302456960626	103.213053300326	73.4914904902408
9.6	F	74.5202524439585	454.823990150521	342.043480086796	434.713911613296	206.555021807038
26.8	F	80.0804717406917	398.246490632194	409.935777666997	646.754677898184	528.022687332574
8.3	F	73.3358636332131	315.658577480884	206.533110067782	277.278509334404	180.827052941262
4.5	F	75.8391260909588	96.9305596220619	96.7557037355802	109.406470156742	103.324689501889
2.9	F	80.7060197702312	72.6953651886547	46.8194775074512	52.5751795730984	69.1445415899991
26.4	F	64.8131611206954	823.816424704184	592.354041502883	653.735747002882	520.813150863929
15.7	F	72.8003378821199	288.198831246563	278.364408224606	330.970282346502	323.846243278748
9.5	F	71.0287044888735	197.799504549848	209.329217487176	246.601562553686	204.587093052847
5.8	F	80.5415783060655	133.825665116248	78.065323657243	134.85454451641	130.306225922844
13.2	F	77.7121779000663	268.060074548512	274.085022009742	365.211226832787	276.35967748657
19.9	F	69.7680157433541	387.180890850638	404.103537087975	499.480040267326	402.217362192162
15.2	F	88.2227764637183	147.758008265642	146.697907850367	271.267887016781	314.404349770236
34.5	F	82.1661512423344	447.16257541713	278.069931065134	435.275543702408	665.162913774181
7.5	F	93.9559795815185	84.5753193673392	83.1163038238998	259.539778138707	164.824738060398
26.5	F	82.7094289131487	291.593765024962	292.052196551011	500.751339937117	522.61640804352
9.7	F	99.5064801707707	133.825665116248	129.324952869553	396.476246143396	208.521192861422
5.4	F	95.261065545294	70.3792791237653	49.0518338448311	155.306962663255	122.065543234207
2.8	F	100.815133630963	40.2844494088898	27.1960229731384	49.4899620303301	66.9615100104203
5.5	F	100.972207679984	50.503969787442	36.8267020343206	153.928282405685	124.130479525823
26.5	F	83.1800395847399	405.670663020848	252.719328800641	440.598896722246	522.61640804352
21.6	F	79.6330478430889	254.858584961938	262.914611456134	435.124734575239	433.518482383055
12.9	F	89.8373885453266	191.709094659041	112.381054657781	220.411626991049	270.611915426556
20	F	80.0474382294811	264.742655257454	271.128414487223	455.117712256853	404.06477697535
8.2	F	94.2623493704895	101.99918813749	71.3179352798733	226.132490828544	178.834266390329
4.5	F	98.8424297392804	65.809355802773	44.1700639841739	91.2467117298286	103.324689501889
34.1	F	76.929466270767	387.180890850638	390.600336682478	519.83406556759	658.108907044638
11.3	F	94.8196612002763	167.879520536441	101.90442252397	254.204482437776	239.755753089557
7.2	F	95.5597892058625	99.4560495635555	67.8684907659482	230.132202219004	158.786809731255
14.3	F	80.9544151412187	216.378031722614	212.559250002293	310.314999523935	297.341033304006
35.4	F	69.1016509364592	553.498521726527	443.583201359373	494.889450925928	681.008922710478
6.6	F	91.3770841350438	104.559774414264	71.0504451730254	194.891719590441	146.645051519514
21.2	F	97.7848914707819	188.683501862903	116.500009490433	424.833506632127	426.173155584007
20.3	F	94.907444190527	109.732515325074	108.479194655357	342.442663231252	409.602285186772
13.6	F	104.527105767687	144.941516401777	93.0979241688267	343.760118254567	284.005991596232
25.1	F	99.9883297710813	200.86413708744	174.162557084798	711.830266244654	497.316578496475
33.1	F	84.871916151547	173.755510513093	110.311387018373	189.803532519859	640.442619304168
22.5	F	93.5138424765497	315.658577480884	224.685460637694	663.150519506151	450.003186184448
21	F	93.7588086946679	156.295472065448	95.1840715149144	284.972381394342	422.496045416285
11.6	F	98.1406772542622	91.9333603434433	61.9887801267601	178.376591656964	245.568372047913
9.6	F	105.82880318898	75.0317956328226	50.6678882770876	211.262088592265	206.555021807038
20.4	F	99.0407077546564	191.709094659041	116.869366389845	453.303033865354	411.446556659678
6.2	F	79.9928091638512	170.810610497447	103.33787343843	175.453418458909	138.498260933051
12.1	F	77.8696360618283	271.38875139123	169.892006537545	235.355406951835	255.227617530232
3.3	F	96.6017437697754	65.809355802773	42.4103999986467	87.5051567282702	77.8144312902011
12	F	70.4515441303798	248.32668701561	252.05265097964	294.055134300261	253.298552819961
14.3	F	77.2969842907408	162.059208329839	163.032735047254	215.012621579225	297.341033304006
26.2	F	76.3227835146753	365.308101151875	361.288814801205	510.321444349567	517.204876003319
4.4	F	90.1071680472976	101.99918813749	50.8600755799405	78.9779650348385	101.223530967422
2.2	F	85.3348409041168	38.318102917641	28.324531513758	35.4905820004338	53.7123579268398
5.6	F	78.9607958194854	112.34429627359	78.4776118818641	128.807549520957	126.192197545998
18.3	F	75.4622105052957	258.14184527999	261.95933211311	330.55425070347	372.547312612868
16	F	93.6708721825046	248.32668701561	146.277270569777	334.082656509009	329.498956430762
8.2	F	95.2106814575305	87.0093261682817	66.5165758107796	220.908709726444	178.834266390329
14.1	F	89.7637770544212	210.134672459141	140.653700139666	275.862430589394	293.53685648029
7	F	96.0453392546866	65.809355802773	44.6485548373981	154.594409501027	154.749571014704
23.4	F	89.689478556572	301.843355891521	141.958830586794	351.842455279892	466.431408085668
12.4	F	97.9100020685447	142.13990231934	108.414948008799	309.202452825758	261.006657417387
15.6	F	88.0452692493727	150.58924863131	96.1693415494274	176.555834501203	321.959954265863
12	F	100.303642467531	182.672015047958	115.287994036303	366.749743738707	253.298552819961
10.3	F	95.3038396684126	131.084916524499	91.8971821745581	234.122259671737	220.282380271266
19.6	F	85.5464782477298	173.755510513093	169.930959700973	352.088242868737	396.670321172425
25.6	D	70.057618846842	598.546523395659	533.238409434968	663.89244880309	506.365790728672
2.6	D	79.3190813317073	52.6218064443645	32.0048654063798	35.2229110273139	62.575077735345
1.5	D	83.8914325655399	30.7314226179079	18.7206137866483	20.8657952465241	37.8452095566725
2	D	82.9956408299865	42.2773861830378	35.6054824840645	42.6299140028996	49.2302735882207
34	D	83.8728708567734	489.734989058205	479.25786669702	795.527362962388	656.344299259128
43	D	66.6868834918139	695.759811429321	730.445292356212	824.714179655858	813.527925632309
7.9	D	76.4160973172128	176.714113947654	119.600880008832	176.637237999408	172.843279156969
26.3	D	80.7253624688119	409.396762624985	410.870892634358	660.447506355284	519.009307657125
5.8	D	87.7496749280286	164.962349452837	95.3022080926979	216.326987942888	130.306225922844
23.1	D	77.0342241021806	462.520836296187	464.271232933289	703.661613659853	460.961460500672
5.9	D	81.4388113092317	144.941516401777	81.3362018198496	145.027687242157	132.358654275005
4.6	D	86.6537609067088	109.732515325074	72.3604634751667	102.465184418144	105.421846174595
10.4	D	78.6544020479631	254.858584961938	248.861341811234	352.418313754571	222.236775555727
37.5	D	68.7065563150006	1028.86125752609	901.007157459401	998.314930665234	717.85027999373
30.1	D	69.6936216194606	619.337740515358	704.538454096082	849.140675501575	587.162336468147
11.6	D	77.7547415159324	336.694011250253	214.222933793828	295.966798498862	245.568372047913
4.3	D	85.0550081720815	82.1603072422263	84.6804086462457	115.232430816948	99.1182717046863
10.6	D	73.1721838144345	251.586842979033	254.972524618703	314.556081223125	226.140748625991
2.4	D	81.5621555918701	46.3407576662003	46.0911651149101	52.4825896713105	58.1595755872556
8.2	D	83.9526135633693	288.198831246563	147.2556019701	288.793719912609	178.834266390329
3.2	D	82.3894255245181	94.4229253786206	72.8481438738284	97.9200015324058	75.6558584686337
7.6	D	77.3985377380622	241.841409135917	139.634405016454	213.2243733919	166.832739455111
21.4	D	71.9002803742904	390.859949611936	278.303393257188	362.757920753527	429.847291181864
14.2	D	78.2776036613867	315.658577480884	191.20770810347	258.826035577088	295.439519416561
5.1	D	78.7435979214761	147.758008265642	115.589813449977	187.837807704239	115.850764134504
24.6	D	80.246032979443	470.252845253073	493.814846338299	834.860983775601	488.251888773621
12	D	79.6734159748336	207.031808430519	160.037836035769	233.156230402487	253.298552819961
20.8	D	79.7737887374236	450.988836860584	282.964766469042	471.625609963801	418.815929905848
5.9	D	85.3140713187566	99.4560495635555	67.7124382964887	139.649263840474	132.358654275005
3.5	D	92.9928882643863	75.0317956328226	48.3138796672778	88.0141505678227	82.1149417326869
25.8	D	78.0079939772516	640.321481268239	415.633829800987	651.073629166737	509.981215843171
10.3	D	82.957363945637	213.250108096501	119.200318049731	192.008786994493	220.282380271266
20.3	D	73.505143615641	358.094978424836	359.453995684221	489.644924711097	409.602285186772
6.9	D	85.2507928606187	125.650282642312	124.769520831054	258.536320293658	152.727255370406
10.1	D	86.2339721648946	225.83591558496	160.042070312792	286.889500759306	216.368687222827
4.1	D	85.5941967873866	84.5753193673392	63.4197083058764	87.3593882692341	94.8950311665446
10.8	D	77.1672217547407	185.671109761242	188.477087030191	256.26086484968	230.038407780433
28	D	72.6227406640771	774.549953368727	578.821831358383	743.938753246142	549.596531488035
7.3	D	76.4155175040422	139.353298289458	102.379341317726	151.202934938491	160.801807420853
19.2	D	82.879496960281	390.859949611936	233.0848820658	435.628300793341	389.262908078617
6.6	D	87.2475374789588	167.879520536441	101.257214315902	228.098879297535	146.645051519514
9.3	D	94.3398979457598	248.32668701561	125.469185215765	306.524300043982	200.645881602638
4.9	D	91.6554836842907	75.0317956328226	72.0578419936759	193.83214443452	111.690228228876
4	D	89.8814227424569	65.809355802773	46.2819798758736	71.4593119513709	92.7768267012124
26.7	D	80.0003293986981	413.132152896536	276.64811083175	435.124528436368	526.221173905222
30.6	D	76.3480297666814	636.109471451687	453.824281072587	641.028044904461	596.072878729196
12.3	D	83.8324938613971	431.947141801568	282.577321188384	467.107944848352	259.08165776893
10.9	D	83.7032642969722	298.416083871006	192.875964295078	317.789640667993	231.984909476536
5.2	D	95.7069438836684	75.0317956328226	55.3858849004194	178.671268708965	117.925754210232
28.7	D	78.204098534411	428.165862975138	287.814883643191	428.935640061519	562.144469033671
11	D	99.1702118496805	167.879520536441	154.161820045278	466.181690143362	233.929879887184
7.8	D	88.132233259262	162.059208329839	107.328176842597	251.848464757054	170.841978504017
11.1	D	82.499463997847	185.671109761242	183.690246844847	291.229994967312	235.873334121822
7.4	D	83.7325184862139	156.295472065448	126.677237293218	245.363743900592	162.814438628992
15.5	D	74.3450871985437	216.378031722614	139.042732207716	170.700208311899	320.072627728031
28.1	D	77.896534628021	631.905069465763	319.037548663474	471.352086332722	551.39072643244
9.1	D	89.8240702642778	207.031808430519	129.953449234635	330.071022518287	196.697392274361
6.9	D	90.52820925949	101.99918813749	68.2718498616151	179.290151102286	152.727255370406
14.6	D	81.5591564937702	365.308101151875	245.419589296719	364.724010723721	303.038767265673
22	D	88.8832831414458	222.671015583679	224.828273444704	537.918350321558	440.85214939211
10.4	D	93.8082253158815	176.714113947654	126.685991642762	303.167009868949	222.236775555727
12.9	D	86.4251155711565	131.084916524499	127.822683818199	221.804140686739	270.611915426556
26	D	80.3071748597731	238.616427919564	235.051153256742	373.14158057327	513.594237578991
16.7	D	88.3490585962486	235.40331417798	156.989113664312	291.349415513504	342.653602245069
9.8	D	90.1657354786457	112.34429627359	71.4586249149608	148.248269246724	210.485625883027
10.4	D	87.0936554211943	122.956699239082	83.8876092767093	155.21812509068	222.236775555727
7.3	D	86.9206898091514	77.3882806642266	50.3414339423154	111.88951653968	160.801807420853
26.3	D	93.6065116444314	435.737488128394	251.392532332695	649.87492835354	519.009307657125
13.8	D	88.720896009325	251.586842979033	134.62941880847	253.514342987127	287.821884204242
16.7	D	92.2475858903001	229.012983033531	157.886890401411	339.597693277504	342.653602245069
16.2	D	94.589073320895	216.378031722614	149.343059127849	353.881204877014	333.262373264627
29.1	D	90.543950313161	390.859949611936	250.901516597501	571.456707262194	569.302898817513
20.1	D	104.409461461863	235.40331417798	124.437297044199	647.402524110293	405.911399557201
20.5	D	88.1440323902494	173.755510513093	106.610961267823	246.364625202387	413.290052782951
17.4	D	96.8024046695141	159.170210587943	129.828295551077	337.477726927386	355.761019462159
11	D	94.0897472055462	131.084916524499	96.9860260557247	234.983119344412	233.929879887184
11.1	D	96.0562442741116	96.9305596220619	62.9022248925164	165.817636132323	235.873334121822
19.2	D	96.5596293321244	222.671015583679	161.92683216214	555.815803103779	389.262908078617
24	D	64.9845587498281	278.079627338416	287.3040255915	321.217824354942	477.353348372785
13.6	E	76.0615643639561	251.586842979033	266.549627504938	341.200159151169	284.005991596232
2.5	E	78.6766326537125	63.5561568311671	43.466468638083	47.4528449110676	60.3711153848218
1.5	E	90.3955357220615	48.4101317420825	34.5287651261893	42.7430411051867	37.8452095566725
27.1	E	80.5114643610929	721.765930287011	348.689248091121	556.99704527807	533.423777685861
9.4	E	79.1147926619597	197.799504549848	142.366458624305	203.885777620461	202.617386499799
3.3	E	86.5712015514956	59.1149799757655	44.0759089136726	66.0712686121092	77.8144312902011
11.2	E	71.8932327730467	245.078185801014	249.793944073526	299.685066759351	237.815287006073
21.1	E	75.0299100004267	343.787564991871	352.062320762321	501.170674101952	424.334974230423
7.4	E	78.5474776794356	219.518361149845	115.243500093014	182.821640972002	162.814438628992
17.3	E	77.316699079197	462.520836296187	449.013201881247	592.172520642469	353.891342843463
2.4	E	88.7946263889775	77.3882806642266	54.1785826047102	70.8154610354936	58.1595755872556
1.7	E	90.7692631841411	50.503969787442	35.1790838839666	50.0836629374689	42.4331925613076
2.6	E	92.5044005502463	68.0838383885219	46.9156968632842	67.0121334050599	62.575077735345
17.1	E	75.1490727369186	354.503203008543	372.157635009307	465.247232335749	350.149201833266
5.1	E	78.7655645490063	142.13990231934	83.3885331798477	135.959537204669	115.850764134504
16.5	E	74.0276359014568	258.14184527999	263.096565995915	320.870594153599	338.900045870268
10.2	E	73.4480611567078	219.518361149845	137.546743914585	170.447609576312	218.326356607567
14.8	E	72.8658217608795	291.593765024962	314.037239726058	374.152848628409	306.83166791808
5.7	E	77.5982355539183	112.34429627359	117.46386150182	184.163937406808	128.250759652555
12.7	E	66.9910523256434	210.134672459141	198.66471502709	218.239841782326	266.773714975887
23.4	E	66.0171426045722	717.413500555219	540.737028337181	615.794090348423	466.431408085668
5.6	E	82.7207900096773	147.758008265642	101.975893722176	190.588505331841	126.192197545998
2.7	E	91.4524671371512	48.4101317420825	36.8578223976406	51.3383297255471	64.7717787165518
12	E	82.0393376183706	315.658577480884	231.860751183256	361.896043975488	253.298552819961
6.9	E	91.4835863784611	197.799504549848	88.6634814538616	244.394496374939	152.727255370406
13.1	E	81.1174400860334	354.503203008543	203.690816017417	298.244227155801	274.445014473344
17.2	E	75.7624064908454	301.843355891521	304.769218100801	387.319664454604	352.020738918936
3.8	E	82.1481628056336	68.0838383885219	51.7052665242215	69.0022393088157	88.5266472122195
3.5	E	100.266979443227	63.5561568311671	42.7985373339102	101.506625691389	82.1149417326869
20.5	E	76.6191713928544	379.851400716175	209.883101226568	314.029485067131	413.290052782951
6.7	E	83.4985205938268	131.084916524499	119.954173946586	230.434677178945	148.675036448125
6.4	E	88.7581000458849	122.956699239082	74.2479679974267	176.376216292265	142.577116852654
17.5	E	83.4664469363605	493.657240551478	323.661704063896	510.094347271616	357.629774560164
7.4	E	83.9984763531401	213.250108096501	102.127917487916	200.29052072499	162.814438628992
7.2	E	88.9945797476388	147.758008265642	82.6345829569201	202.139414432811	158.786809731255
4.9	E	88.7167018368905	84.5753193673392	59.4620870936724	140.664164892682	111.690228228876
14.8	E	77.7981967270655	281.441703486458	181.851478506095	242.94317754196	306.83166791808
6.6	E	87.2384282809368	107.137613311732	73.5715616986298	165.732297545455	146.645051519514
17.8	E	83.1646590678584	387.180890850638	226.938958832669	354.274520366886	363.230567554612
20.1	E	78.4152262662756	462.520836296187	211.433171311431	335.701382159842	405.911399557201
9.5	E	83.23584442951	235.40331417798	125.573224107561	203.575770302265	204.587093052847
2.9	E	97.6704314500848	42.2773861830378	31.6361477926552	52.2225694900345	69.1445415899991
6.2	E	83.6261942250193	142.13990231934	103.784483840865	200.564426185101	138.498260933051
3.2	E	102.261116892456	36.3789572210048	24.5163201822626	63.0098670190186	75.6558584686337
12.7	E	80.7653502953678	194.747793264709	120.906262371633	181.934796955425	266.773714975887
8	E	85.2535189578867	173.755510513093	116.215609119341	240.811664116949	174.842407839194
3.8	E	98.4918290496305	54.7631987161866	37.5568134367105	83.1155789669966	88.5266472122195
15.2	E	79.8157809698591	322.629120769522	167.067080463465	235.626044398696	314.404349770236
8.6	E	90.6015309140034	185.671109761242	124.219556348016	327.786377330269	186.793167021311
8.6	E	83.3595229225827	185.671109761242	121.823844342313	233.067737589411	186.793167021311
19.6	E	88.0990476760455	298.416083871006	179.38075655049	414.526539584071	396.670321172425
18	E	84.4034844015717	284.814791232259	165.813178330431	269.02147964933	366.959924961088
10	E	93.4225642333282	133.825665116248	102.979764751184	242.431395002877	214.409354416947
17	E	86.4563028184585	251.586842979033	240.40811255875	418.612441763982	348.276725659702
7.8	E	97.0365484852406	72.6953651886547	58.8597135975296	214.840011759191	170.841978504017
17.3	E	90.4450769379615	301.843355891521	156.090446437631	313.145353584916	353.891342843463
11.1	E	87.7175974475906	136.581839688235	90.2081131278836	170.542932100978	235.873334121822
8.3	E	92.7398305056546	104.559774414264	72.4916772145257	212.012036301049	180.827052941262
24	E	99.9429440455692	368.92935958797	193.592883406562	787.083418880156	477.353348372785
9.9	E	93.2320387882088	144.941516401777	107.356615433839	250.685177268162	212.448340120461
19.3	E	93.7181137758212	251.586842979033	143.815162269504	428.521498921459	391.115991927256
9.6	E	85.803274164746	136.581839688235	107.704202058616	190.411610474612	206.555021807038
9.2	E	90.9588471945601	128.359739347262	91.0723706684571	245.002361128086	198.672557355084
46.8	E	81.671863318847	485.821303213944	482.04066951689	784.662692213628	879.012501086742
21.8	E	93.9097145099428	394.548496314252	214.033105177253	643.862952432657	437.186758778257
9.3	E	93.9931721531566	131.084916524499	86.8707834991669	209.607269999664	200.645881602638
6.8	E	98.8931005464383	77.3882806642266	56.456805532514	228.225597061184	150.702423914588
16.3	E	88.459793432333	264.742655257454	171.214074121021	320.063092267611	335.142584520155
10.6	E	91.8420004539853	139.353298289458	104.843470877394	231.459595523977	226.140748625991
14.2	E	91.0944335806891	203.941601103743	137.718240209601	283.785183827407	295.439519416561
12.6	E	94.6147517570838	153.435111102841	109.677010180996	271.312803473409	264.852674556758
10.8	E	91.7329748471865	125.650282642312	83.8033908505612	184.281349641798	230.038407780433
8.7	E	98.0418748513808	101.99918813749	75.7582660002245	291.701812344102	188.777876360774
24.6	E	82.6891765549953	347.34945023987	358.314409258599	664.561112170972	488.251888773621
34.1	E	98.4747146595123	383.51136080681	268.01922262646	822.80326466531	658.108907044638
30.6	E	87.525865159	301.843355891521	222.914715931242	452.496974791231	596.072878729196
34.3	E	99.4304133019136	329.641065932709	240.985376779289	772.727321719307	661.636792486838
33.5	E	100.765196644342	147.758008265642	96.8146974172391	332.570444569302	647.51455271997
23.9	E	97.6691379730768	258.14184527999	203.689933715834	739.014301074057	475.534667176253
3.1	F	81.018819943225	107.137613311732	70.5303519767758	79.5624652448642	73.4914904902408
1.6	F	88.1875345645902	32.5849036436854	19.4716142900701	26.0120867889456	40.145354647206
3.9	F	81.9099114149767	101.99918813749	98.1504328388851	124.201022150279	90.6540743109484
2.1	F	79.3435750895832	75.0317956328226	51.9773935780705	58.4346502643524	51.4758946857026
2.4	F	85.3935601375679	94.4229253786206	59.9510579760797	72.9934296800527	58.1595755872556
2.2	F	77.9589963260935	46.3407576662003	46.9267002312727	51.760949296633	53.7123579268398
2.4	F	78.7614667117695	63.5561568311671	47.8377044031242	52.2939512026375	58.1595755872556
3.5	F	90.3053492607191	150.58924863131	97.1647139898851	162.355889322075	82.1149417326869
2.9	F	79.5845430086311	87.0093261682817	55.1544864567153	60.953184082349	69.1445415899991
2	F	80.4514846140333	48.4101317420825	30.6383833671142	35.1058613835669	49.2302735882207
